# SARS-CoV-2 accessory proteins involvement in inflammatory and profibrotic processes through IL11 signaling

**DOI:** 10.1101/2023.03.27.534381

**Authors:** Blanca Dies López-Ayllón, Ana de Lucas-Rius, Laura Mendoza-García, Tránsito García-García, Raúl Fernández-Rodríguez, José M. Suárez-Cárdenas, Fátima Milhano Santos, Fernando Corrales, Natalia Redondo, Federica Pedrucci, Sara Zaldívar-López, Ángeles Jiménez-Marín, Juan J. Garrido, María Montoya

## Abstract

SARS-CoV-2, the cause of the COVID19 pandemic, possesses eleven accessory proteins encoded in its genome. Their roles during infection are still not completely understood. Transcriptomic analysis revealed that both *WNT5A* and *IL11* were significantly up-regulated in A549 cells expressing individual accessory proteins ORF6, ORF8, ORF9b or ORF9c from SARS-CoV-2 (Wuhan-Hu-1 isolate). IL11 signaling-related genes were also differentially expressed. Bioinformatics analysis disclosed that both *WNT5A* and *IL11* were involved in pulmonary fibrosis idiopathic disease. Functional assays confirmed their association with profibrotic cell responses. Subsequently, data comparison with lung cell lines infected with SARS-CoV-2 or lung biopsies from patients with COVID19 evidenced altered gene expression that matched those obtained in this study. Our results show ORF6, ORF8, ORF9b and ORF9c involvement in inflammatory and profibrotic responses. Thus, these accessory proteins could be targeted by new therapies against COVID19 disease.

**Research topic(s):** Viral diseases, COVID19 insights
