## Supplementary material for "SARS-CoV-2 accessory proteins involvement in inflammatory and profibrotic processes through IL11 signaling": Table S1_IL11-related IPA Canonical Pathways in ORF-A549 cells_related to Fig 3

### Sheet: ORF6
Table S1_IL11-related IPA Canonical Pathways in ORF-A549 cells_related to Fig 3
© 2000-2022 QIAGEN. All rights reserved.	-log(p-value)	Ratio	z-score	Molecules
Cardiac Hypertrophy Signaling (Enhanced)	4.14	6,83E-02	-0,392	ACE,ADCY1,ADRB2,CACNA1D,CACNA2D3,CACNG6,CACNG7,CXCL8,FGF12,FGF5,FGFR2,GDPD1,GNG4,GNG7,HDAC5,IL11,IL7R,ITGA10,ITGA11,ITGAL,ITGB3,ITGB6,ITGB7,ITGB8,MAP3K12,MYOCD,PDE11A,PDE1A,PDE1C,PDE2A,PLCD4,PRKCB,PRKCG,RYR1,WNT11,WNT5A,WNT5B
Role of IL-17F in Allergic Inflammatory Airway Diseases	2.97	1,49E-01	1,342	CCL2,CREB3L1,CREB3L3,CREB5,CXCL1,CXCL8,IL11
Pulmonary Fibrosis Idiopathic Signaling Pathway	2.31	6,44E-02	-0,447	AXL,CCN4,COL22A1,COL26A1,COL3A1,COL5A2,COL6A2,COL9A3,EFNB2,FGFR2,FOXG1,GLI1,IL11,ITGB6,MMP2,MMP7,SERPINE1,TGFA,WNT11,WNT5A,WNT5B
Airway Pathology in Chronic Obstructive Pulmonary Disease	2.11	8,47E-02	#NUM!	APOD,CCL2,CXCL1,CXCL8,FGF12,FGF5,IL11,LCN2,MMP2,RBP4
Role of NFAT in Cardiac Hypertrophy	1.65	6,31E-02	-0,905	ADCY1,CACNA1D,CACNA1G,CACNA2D3,CACNG6,CACNG7,CATSPER1,GNG4,GNG7,HDAC5,IL11,PLCD4,PRKCB,PRKCG
Wound Healing Signaling Pathway	1.25	5,56E-02	-0,535	COL22A1,COL26A1,COL3A1,COL5A2,COL6A2,COL9A3,CXCL8,EGF,FGFR2,IL11,KRT16,LAMA3,PGF,TGFA
Role of Osteoblasts, Osteoclasts and Chondrocytes in RA	1.05	5,36E-02	#NUM!	ALPL,BMP2,CSF1,GSN,IL11,ITGB3,LRP1,RUNX2,SFRP5,WNT11,WNT5A,WNT5B
Hepatic Cholestasis	0.896	5,24E-02	#NUM!	ABCB1,ADCY1,CXCL8,CYP7B1,FABP6,IL11,LBP,PRKCB,PRKCG,SLCO1B1
Pattern Recognition Receptors in Recognition of Bacteria and Viruses	0.53	4,49E-02	-1,000	C5,CXCL8,IL11,PRKCB,PRKCG,SYK,TLR3
IL-17 Signaling	0.495	4,28E-02	1,414	CCL2,CXCL1,CXCL8,IL11,LCN2,MMP2,MUC5B,PGF
HMGB1 Signaling	0.285	3,59E-02	0,447	CCL2,CXCL8,DIRAS3,IL11,RHOV,SERPINE1
Erythropoietin Signaling Pathway	0	2,26E-02	-2,000	CXCL8,IL11,PRKCB,PRKCG
Hematopoiesis from Pluripotent Stem Cells	0	6,79E-03	#NUM!	CSF1,CXCL8,IL11
Systemic Lupus Erythematosus In B Cell Signaling Pathway	0	1,38E-02	0,000	CD22,CXCL8,FOXG1,IFIT2,IL11,PRKCB,PRKCG,RASGRP2,SYK,TLR3

### Sheet: ORF8
Table S1_IL11-related IPA Canonical Pathways in ORF-A549 cells_related to Fig 3
© 2000-2022 QIAGEN. All rights reserved.	-log(p-value)	Ratio	z-score	Molecules
Cardiac Hypertrophy Signaling (Enhanced)	6.33	8,3E-02	-0,343	ACE,AGT,ATP2A3,CACNA1D,CACNG6,CAMK2A,EDNRA,FGF13,FGF5,GNB3,HDAC9,IL11,IL12A,IL1B,IL31RA,IL7R,ITGA10,ITGA11,ITGAL,ITGB2,ITGB3,ITGB4,ITGB6,ITGB8,MAPK13,NFATC2,PDE11A,PDE1A,PDE3A,PIK3R3,PLCB1,PLCD4,PRKCB,RPS6KA5,RYR1,SMPDL3B,TGFBR3,TNFRSF11B,TNFRSF1B,TNFSF10,TNFSF15,WNT4,WNT5A,WNT5B,WNT9A
Pulmonary Fibrosis Idiopathic Signaling Pathway	6.21	9,82E-02	-1,061	BCL2,CCN4,COL11A1,COL17A1,COL21A1,COL22A1,COL26A1,COL28A1,COL3A1,COL4A3,COL5A2,COL9A3,EDNRA,EPHB3,F2,FOXG1,IL11,IL1B,ITGB6,MAPK13,MMP16,MMP2,MMP7,MMP9,PIK3R3,RPS6KA5,SNAI1,TGFBR3,WNT4,WNT5A,WNT5B,WNT9A
Wound Healing Signaling Pathway	6.07	1,07E-01	-0,962	COL11A1,COL17A1,COL21A1,COL22A1,COL26A1,COL28A1,COL3A1,COL4A3,COL5A2,COL9A3,EGF,F2,IL11,IL12A,IL1B,ITGB4,KRT16,LAMB3,LAMC2,MMP9,SHC3,TGFBR3,TNFRSF11B,TNFRSF1B,TNFSF10,TNFSF15,VEGFC
Airway Pathology in Chronic Obstructive Pulmonary Disease	3.35	1,1E-01	#NUM!	APOD,CXCL1,FGF13,FGF5,IL11,IL12A,IL1B,LCN2,MMP2,MMP9,RBP4,TNFSF10,TNFSF15
Role of Osteoblasts, Osteoclasts and Chondrocytes in Rheumatoid Arthritis	3.14	8,48E-02	#NUM!	ALPL,BCL2,BMP2,BMP4,BMP6,GSN,IL11,IL1B,ITGB3,NFATC2,PIK3R3,RUNX2,SFRP5,TNFRSF11B,TNFRSF1B,WNT4,WNT5A,WNT5B,WNT9A
Role of IL-17F in Allergic Inflammatory Airway Diseases	2.79	1,49E-01	2,236	CREB3L1,CREB3L3,CREB5,CXCL1,IL11,IL1B,RPS6KA5
HMGB1 Signaling	2.02	7,78E-02	-0,632	DIRAS3,IL11,IL12A,IL1B,MAPK13,PIK3R3,RHOD,RHOV,TLR4,TNFRSF11B,TNFRSF1B,TNFSF10,TNFSF15
IL-17 Signaling	1.99	7,49E-02	0,000	CXCL1,IL11,IL12A,IL1B,LCN2,MAPK13,MMP2,MMP9,MUC5B,PIK3R3,TNFRSF11B,TNFSF10,TNFSF15,VEGFC
Hepatic Cholestasis	1.58	6,81E-02	#NUM!	ABCB1,HSD3B7,IL11,IL12A,IL1B,PRKCB,SLCO1A2,TJP2,TLR4,TNFRSF11B,TNFRSF1B,TNFSF10,TNFSF15
Role of NFAT in Cardiac Hypertrophy	1.42	6,31E-02	0,000	CACNA1D,CACNA1I,CACNG6,CAMK2A,GNB3,HDAC9,IL11,MAPK13,PIK3R3,PLCB1,PLCD4,PRKCB,SHC3,SLC8A1
Role of Pattern Recognition Receptors in Recognition of Bacteria and Viruses	1.18	6,41E-02	0,000	C3,C5AR1,IL11,IL12A,IL1B,PIK3R3,PRKCB,TLR4,TNFSF10,TNFSF15
Erythropoietin Signaling Pathway	0.474	4,52E-02	-1,134	IL11,IL12A,IL1B,PIK3R3,PRKCB,SHC3,TNFSF10,TNFSF15
Hematopoiesis from Pluripotent Stem Cells	0	4,52E-03	#NUM!	IL11,IL12A
Systemic Lupus Erythematosus In B Cell Signaling Pathway	0	1,94E-02	0,000	BCL2,CD22,FOXG1,IL11,IL12A,IL1B,NFATC2,PIK3R3,PLAAT4,PRKCB,RASGRP3,SHC3,TNFSF10,TNFSF15

### Sheet: ORF9b
Table S1_IL11-related IPA Canonical Pathways in ORF-A549 cells_related to Fig 3
© 2000-2022 QIAGEN. All rights reserved.	-log(p-value)	Ratio	z-score	Molecules
Pulmonary Fibrosis Idiopathic Signaling Pathway	7,47E00	1,07E-01	0,507	ADAMTS1,AKT3,AXL,BCL2,CCN4,CDH2,COL11A1,COL12A1,COL13A1,COL1A1,COL26A1,COL3A1,COL4A1,COL4A2,COL4A3,COL4A4,COL4A6,COL5A1,COL9A2,COL9A3,CXCL12,EDNRA,EFNB2,EPHB3,FGFR2,FN1,IL11,ITGB6,MMP16,MMP7,NOTCH3,RPS6KA5,WNT4,WNT5A,WNT9A
Wound Healing Signaling Pathway	4,45E00	9,52E-02	1,225	COL11A1,COL12A1,COL13A1,COL1A1,COL26A1,COL3A1,COL4A1,COL4A2,COL4A3,COL4A4,COL4A6,COL5A1,COL9A2,COL9A3,CXCL8,EGF,FGFR2,FN1,IL11,KRT6A,LAMB3,SHC3,SNAI2,TNFSF10
Cardiac Hypertrophy Signaling (Enhanced)	4,29E00	7,38E-02	0,000	ACE,ADCY1,ADRB2,AKT3,ATP2A3,CACNG6,CACNG7,CAMK2A,CAMK4,CXCL8,CYBB,EDNRA,FGF12,FGF5,FGFR2,GDPD3,GNG7,GUCY1A1,GUCY1B1,HDAC5,IFNLR1,IL11,IL31RA,IL7R,ITGAL,ITGB6,NFATC2,PDE1A,PDE3A,PLCB1,PLCD4,PRKCB,PRKCG,RPS6KA5,RYR1,SMPDL3B,TNFSF10,WNT4,WNT5A,WNT9A
Role of IL-17F in Allergic Inflammatory Airway Diseases	2,08E00	1,28E-01	2,000	CREB3L1,CREB5,CXCL1,CXCL8,IL11,RPS6KA5
Role of NFAT in Cardiac Hypertrophy	1,97E00	7,21E-02	-1,155	ADCY1,AKT3,CACNG6,CACNG7,CAMK2A,CAMK4,GNG7,GUCY1A1,GUCY1B1,HDAC5,IL11,PLCB1,PLCD4,PRKCB,PRKCG,SHC3
Hepatic Cholestasis	1,52E00	6,81E-02	#NUM!	ABCB1,ADCY1,CD14,CXCL8,CYP7B1,GUCY1A1,GUCY1B1,IL11,LBP,PRKCB,PRKCG,TLR4,TNFSF10
Airway Pathology in Chronic Obstructive Pulmonary Disease	1,45E00	7,63E-02	#NUM!	APOD,CXCL1,CXCL8,FGF12,FGF5,IL11,LCN12,LCN2,TNFSF10
Role of Pattern Recognition Receptors in Recognition of Bacteria and Viruses	1,13E00	6,41E-02	-0,816	C3,C5AR1,CXCL8,IL11,PRKCB,PRKCG,SYK,TLR1,TLR4,TNFSF10
Role of Osteoblasts, Osteoclasts and Chondrocytes in Rheumatoid Arthritis	1,07E00	5,8E-02	#NUM!	AKT3,BCL2,BMP2,BMP6,CAMK4,COL1A1,GSN,IL11,NFATC2,RUNX2,WNT4,WNT5A,WNT9A
HMGB1 Signaling	3,49E-01	4,19E-02	-0,447	AKT3,CXCL8,DIRAS3,IL11,RHOD,TLR4,TNFSF10
Erythropoietin Signaling Pathway	2,93E-01	3,95E-02	-1,633	AKT3,CXCL8,IL11,PRKCB,PRKCG,SHC3,TNFSF10
IL-17 Signaling	0	3,21E-02	0,000	AKT3,CXCL1,CXCL8,IL11,LCN2,TNFSF10
Hematopoiesis from Pluripotent Stem Cells	0	4,52E-03	#NUM!	CXCL8,IL11
Systemic Lupus Erythematosus In B Cell Signaling Pathway	0	2,07E-02	-0,775	AKT3,BCL2,CAMK4,CARD11,CXCL8,IFIT2,IL11,ISG20,NFATC2,PRKCB,PRKCG,RASGRP3,SHC3,SYK,TNFSF10

### Sheet: ORF9c
Table S1_IL11-related IPA Canonical Pathways in ORF-A549 cells_related to Fig 3
© 2000-2022 QIAGEN. All rights reserved.	-log(p-value)	Ratio	z-score	Molecules
Pulmonary Fibrosis Idiopathic Signaling Pathway	6,5E00	1,26E-01	0,632	AXL,BCL2,CCN4,CDH2,COL11A1,COL1A1,COL20A1,COL21A1,COL26A1,COL3A1,COL4A1,COL4A2,COL4A3,COL5A1,COL5A2,COL6A1,COL9A3,CXCL12,EDNRA,EPHB3,F2,FGFR2,FOXG1,IL11,ITGB6,JUN,MAPK13,MMP16,MMP7,MUC1,NOTCH3,PIK3R3,PTK2B,RPS6KA5,SERPINE1,SNAI1,TGFBR3,THBS1,WNT4,WNT5A,WNT9A
Wound Healing Signaling Pathway	6,21E00	1,35E-01	0,000	COL11A1,COL1A1,COL20A1,COL21A1,COL26A1,COL3A1,COL4A1,COL4A2,COL4A3,COL5A1,COL5A2,COL6A1,COL9A3,CXCL8,EGF,F2,FGFR2,IL11,IL12A,IL1RL1,ITGB4,JUN,KRT16,LAMB3,MST1R,PF4,SHC3,SNAI2,TGFBR3,TNFRSF11B,TNFRSF1B,TNFSF10,TNFSF15,VEGFC
Cardiac Hypertrophy Signaling (Enhanced)	5,42E00	1,01E-01	-1,677	ACE,ADRB2,ATP2A3,CACNG6,CAMK2A,CAMK2D,CXCL8,EDNRA,FGF5,FGFR2,GDPD3,GNA15,GNG7,HDAC9,IL11,IL12A,IL1RL1,IL31RA,IL3RA,IL7R,ITGA1,ITGA10,ITGAL,ITGB2,ITGB3,ITGB4,ITGB6,ITGB8,JUN,MAPK13,MYC,MYOCD,NFATC2,PDE1A,PDE3A,PDE5A,PDE8B,PIK3R3,PLCB1,PLCD4,PLCH1,PRKCB,PRKCG,PTGS2,RPS6KA5,RYR1,SMPDL3B,TGFBR3,TNFRSF11B,TNFRSF1B,TNFSF10,TNFSF15,WNT4,WNT5A,WNT9A
Role of Osteoblasts, Osteoclasts and Chondrocytes in Rheumatoid Arthritis	2,36E00	9,82E-02	#NUM!	ALPL,BCL2,BMP2,BMP4,BMP6,BMPR1B,COL1A1,DKK1,GSN,IL11,IL1RL1,ITGB3,JUN,NFATC2,PIK3R3,PTK2B,RUNX2,TNFRSF11B,TNFRSF1B,WNT4,WNT5A,WNT9A
Hepatic Cholestasis	1,86E00	9,42E-02	#NUM!	CD14,CXCL8,CYP3A5,HSD3B7,IL11,IL12A,IL1RL1,JUN,NR1H4,NR5A2,PRKCB,PRKCG,SLCO1A2,TJP2,TNFRSF11B,TNFRSF1B,TNFSF10,TNFSF15
HMGB1 Signaling	1,77E00	9,58E-02	-0,832	CXCL8,DIRAS3,ICAM1,IL11,IL12A,JUN,MAPK13,PIK3R3,RHOD,RHOV,RND2,SERPINE1,TNFRSF11B,TNFRSF1B,TNFSF10,TNFSF15
Airway Pathology in Chronic Obstructive Pulmonary Disease	1,3E00	9,32E-02	#NUM!	APOD,CXCL1,CXCL8,FGF5,IL11,IL12A,LCN12,LCN15,LCN2,TNFSF10,TNFSF15
Role of IL-17F in Allergic Inflammatory Airway Diseases	9,83E-01	1,06E-01	2,000	CREB5,CXCL1,CXCL8,IL11,RPS6KA5
IL-17 Signaling	0.9	7,49E-02	0,535	CXCL1,CXCL8,IL11,IL12A,JUN,LCN2,MAPK13,MUC5B,PIK3R3,PTGS2,TNFRSF11B,TNFSF10,TNFSF15,VEGFC
Role of Pattern Recognition Receptors in Recognition of Bacteria and Viruses	8,89E-01	7,69E-02	-2,449	C5,C5AR1,CXCL8,IL11,IL12A,PIK3R3,PRKCB,PRKCG,SYK,TLR1,TNFSF10,TNFSF15
Erythropoietin Signaling Pathway	8,21E-01	7,34E-02	-1,155	CXCL8,IL11,IL12A,IRS2,JUN,NOS3,PIK3R3,PRKCB,PRKCG,PTPN6,SHC3,TNFSF10,TNFSF15
Role of NFAT in Cardiac Hypertrophy	6,84E-01	6,76E-02	-1,941	CACNA1I,CACNG6,CAMK2A,CAMK2D,GNG7,HDAC9,IL11,MAPK13,PIK3R3,PLCB1,PLCD4,PLCH1,PRKCB,PRKCG,SHC3
Hematopoiesis from Pluripotent Stem Cells	0	6,79E-03	#NUM!	CXCL8,IL11,IL12A
Systemic Lupus Erythematosus In B Cell Signaling Pathway	0	2,9E-02	-0,218	BCL2,CD40,CXCL8,FOXG1,IFIT2,IL11,IL12A,ISG20,JUN,MYC,NFATC2,PIK3R3,PLAAT4,PRKCB,PRKCG,PTPN6,RASGRP3,SHC3,SYK,TNFSF10,TNFSF15
