## Supplementary material for "SARS-CoV-2 accessory proteins involvement in inflammatory and profibrotic processes through IL11 signaling": Table S2_WNT5A-related IPA Canonical Pathways in ORF-A549 cells_related to Fig 3

### Sheet: ORF6
Table S2_WNT5A-related IPA Canonical Pathways in ORF-A549 cells_related to Fig 3
© 2000-2022 QIAGEN. All rights reserved.	-log(p-value)	Ratio	z-score	Molecules
Axonal Guidance Signaling	6.72	8,27E-02	#NUM!	ABLIM3,ACE,ADAM22,ADAMTS16,ADAMTS9,BMP2,EFNB2,EGF,EPHA4,EPHA6,EPHA7,EPHB2,GLI1,GLI3,GNG4,GNG7,ITGA10,ITGA11,ITGAL,ITGB3,ITGB6,ITGB7,ITGB8,KCNJ12,MMP2,MMP7,MYL9,NTF4,NTN1,NTRK3,PGF,PLCD4,PLXNC1,PRKCB,PRKCG,ROBO1,SDC2,SHH,UNC5D,WNT11,WNT5A,WNT5B
Hepatic Fibrosis Signaling Pathway	5.33	8,08E-02	-0,626	CACNA1D,CACNA2D3,CACNG6,CACNG7,CCL2,CNR1,COL3A1,CREB3L1,CREB3L3,CREB5,CXCL8,DIRAS3,GLI1,GLI3,ITGA10,ITGA11,ITGAL,ITGB3,ITGB6,ITGB7,ITGB8,LRP1,MYL9,NCF2,PGF,PRKCB,PRKCG,RHOV,SERPINE1,SHH,TF,WNT11,WNT5A,WNT5B
Cardiac Hypertrophy Signaling (Enhanced)	4.14	6,83E-02	-0,392	ACE,ADCY1,ADRB2,CACNA1D,CACNA2D3,CACNG6,CACNG7,CXCL8,FGF12,FGF5,FGFR2,GDPD1,GNG4,GNG7,HDAC5,IL11,IL7R,ITGA10,ITGA11,ITGAL,ITGB3,ITGB6,ITGB7,ITGB8,MAP3K12,MYOCD,PDE11A,PDE1A,PDE1C,PDE2A,PLCD4,PRKCB,PRKCG,RYR1,WNT11,WNT5A,WNT5B
Pulmonary Fibrosis Idiopathic Signaling Pathway	2.31	6,44E-02	-0,447	AXL,CCN4,COL22A1,COL26A1,COL3A1,COL5A2,COL6A2,COL9A3,EFNB2,FGFR2,FOXG1,GLI1,IL11,ITGB6,MMP2,MMP7,SERPINE1,TGFA,WNT11,WNT5A,WNT5B
Factors Promoting Cardiogenesis in Vertebrates	2.16	7,84E-02	-1,265	BMP2,CREB3L1,CREB3L3,CREB5,LRP1,MYOCD,PLCD4,PRKCB,PRKCG,WNT11,WNT5A,WNT5B
Basal Cell Carcinoma Signaling	1.92	9,72E-02	-1,000	BMP2,GLI1,GLI3,SHH,WNT11,WNT5A,WNT5B
PCP (Planar Cell Polarity) Pathway	1.76	0.1	-0,816	PRICKLE1,ROR2,RSPO3,WNT11,WNT5A,WNT5B
Role of Macrophages, Fibroblasts and Endothelial Cells in Rheumatoid Arthritis	1.69	5,79E-02	#NUM!	C5,CCL2,CREB3L1,CREB3L3,CREB5,CSF1,CXCL8,IL32,LRP1,PGF,PLCD4,PRKCB,PRKCG,ROR2,SFRP5,TLR3,WNT11,WNT5A,WNT5B
WNT/Ca+ pathway	1.58	9,09E-02	-0,447	CREB3L1,CREB3L3,CREB5,PLCD4,WNT5A,WNT5B
Human Embryonic Stem Cell Pluripotency	1.53	6,63E-02	#NUM!	BMP2,FGFR2,GNG4,GNG7,NTF4,NTRK3,S1PR2,S1PR5,WNT11,WNT5A,WNT5B
Molecular Mechanisms of Cancer	1.42	5,15E-02	#NUM!	ADCY1,ARHGEF5,BMP2,DIRAS3,GLI1,GNG4,GNG7,HDAC5,ITGA10,ITGA11,ITGAL,ITGB3,ITGB6,ITGB7,ITGB8,LRP1,PRKCB,PRKCG,RHOV,SHH,WNT11,WNT5A,WNT5B
Regulation of The EMT In Development Pathway	1.09	6,9E-02	0,000	GLI1,GLI3,SHH,WNT11,WNT5A,WNT5B
Colorectal Cancer Metastasis Signaling	1.05	5,17E-02	-1,155	ADCY1,DIRAS3,EGF,GNG4,GNG7,LRP1,MMP2,MMP7,PGF,RHOV,TLR3,WNT11,WNT5A,WNT5B
Role of Osteoblasts, Osteoclasts and Chondrocytes in Rheumatoid Arthritis	1.05	5,36E-02	#NUM!	ALPL,BMP2,CSF1,GSN,IL11,ITGB3,LRP1,RUNX2,SFRP5,WNT11,WNT5A,WNT5B
Ovarian Cancer Signaling	1.01	5,7E-02	-1,000	EGF,HDAC5,MMP2,MMP7,PGF,PTGS1,WNT11,WNT5A,WNT5B
HOTAIR Regulatory Pathway	0.947	5,52E-02	0,000	COL3A1,HOTAIR,MMP2,MMP7,PCDH10,PCDHB5,WNT11,WNT5A,WNT5B
Regulation of the Epithelial-Mesenchymal Transition Pathway	0.857	5,13E-02	#NUM!	EGF,FGF12,FGF5,FGFR2,FOXC2,ID2,MMP2,WNT11,WNT5A,WNT5B
Pulmonary Healing Signaling Pathway	0.818	5,03E-02	-1,265	EGF,FGFR2,MMP2,MMP7,PGF,PRKCB,PRKCG,WNT11,WNT5A,WNT5B
Glioblastoma Multiforme Signaling	0.62	4,68E-02	-2,121	DIRAS3,EGF,IGF2,PLCD4,RHOV,WNT11,WNT5A,WNT5B
WNT/β-catenin Signaling	0.602	4,62E-02	0,707	LRP1,MMP7,PPP2R5B,SFRP5,SOX21,WNT11,WNT5A,WNT5B
Adipogenesis pathway	0.489	4,44E-02	#NUM!	BMP2,FGFR2,FOXC2,GTF2H2,HDAC5,WNT5A
Role of NANOG in Mammalian Embryonic Stem Cell Pluripotency	0.398	4,17E-02	#NUM!	BMP2,CDX2,WNT11,WNT5A,WNT5B
Role of WNT/GSK-3β Signaling in the Pathogenesis of Influenza	0.294	3,85E-02	#NUM!	WNT11,WNT5A,WNT5B

### Sheet: ORF8
Table S2_WNT5A-related IPA Canonical Pathways in ORF-A549 cells_related to Fig 3
© 2000-2022 QIAGEN. All rights reserved.	-log(p-value)	Ratio	z-score	Molecules
Axonal Guidance Signaling	13.5	1,14E-01	#NUM!	ACE,ADAM12,ADAM28,ADAMTS16,ADAMTS9,ARHGEF6,BMP2,BMP4,BMP6,CXCR4,DPYSL5,ECEL1,EGF,EPHA5,EPHA7,EPHB3,EPHB6,FES,GDF7,GLI3,GNB3,HHIP,ITGA10,ITGA11,ITGAL,ITGB2,ITGB3,ITGB4,ITGB6,ITGB8,MMP16,MMP2,MMP7,MMP9,NFATC2,NTN1,NTNG2,NTRK3,PIK3R3,PLCB1,PLCD4,PLXNA2,PLXNC1,PLXND1,PRKCB,RASSF5,RHOD,SDC2,SEMA3G,SEMA4G,SHH,SRGAP3,UNC5D,VEGFC,WNT4,WNT5A,WNT5B,WNT9A
Hepatic Fibrosis Signaling Pathway	6.76	9,26E-02	-0,365	AGT,BAMBI,BCL2,CACNA1D,CACNG6,CNR1,COL3A1,CREB3L1,CREB3L3,CREB5,DIRAS3,EDNRA,GLI3,IL1B,ITGA10,ITGA11,ITGAL,ITGB2,ITGB3,ITGB4,ITGB6,ITGB8,MAPK13,NOX1,PIK3R3,PRKCB,RHOD,RHOV,SHH,SNAI1,TGFBR3,TLR4,TNFRSF11B,TNFRSF1B,VEGFC,WNT4,WNT5A,WNT5B,WNT9A
Cardiac Hypertrophy Signaling (Enhanced)	6.33	8,3E-02	-0,343	ACE,AGT,ATP2A3,CACNA1D,CACNG6,CAMK2A,EDNRA,FGF13,FGF5,GNB3,HDAC9,IL11,IL12A,IL1B,IL31RA,IL7R,ITGA10,ITGA11,ITGAL,ITGB2,ITGB3,ITGB4,ITGB6,ITGB8,MAPK13,NFATC2,PDE11A,PDE1A,PDE3A,PIK3R3,PLCB1,PLCD4,PRKCB,RPS6KA5,RYR1,SMPDL3B,TGFBR3,TNFRSF11B,TNFRSF1B,TNFSF10,TNFSF15,WNT4,WNT5A,WNT5B,WNT9A
Pulmonary Fibrosis Idiopathic Signaling Pathway	6.21	9,82E-02	-1,061	BCL2,CCN4,COL11A1,COL17A1,COL21A1,COL22A1,COL26A1,COL28A1,COL3A1,COL4A3,COL5A2,COL9A3,EDNRA,EPHB3,F2,FOXG1,IL11,IL1B,ITGB6,MAPK13,MMP16,MMP2,MMP7,MMP9,PIK3R3,RPS6KA5,SNAI1,TGFBR3,WNT4,WNT5A,WNT5B,WNT9A
Molecular Mechanisms of Cancer	4.52	7,83E-02	#NUM!	ARHGEF4,ARHGEF5,ARHGEF6,BCL2,BMP2,BMP4,BMP6,CAMK2A,CDK14,CTNNA2,DIRAS3,GNB3,HDAC9,ITGA10,ITGA11,ITGAL,ITGB2,ITGB3,ITGB4,ITGB6,ITGB8,MAPK13,PIK3R3,PLCB1,PRKCB,RASGRF1,RASGRF2,RHOD,RHOV,SHC3,SHH,WNT4,WNT5A,WNT5B,WNT9A
Factors Promoting Cardiogenesis in Vertebrates	3.73	1,05E-01	-0,775	BMP2,BMP4,BMP6,CAMK2A,CREB3L1,CREB3L3,CREB5,NOG,PLCB1,PLCD4,PRKCB,TGFBR3,WNT4,WNT5A,WNT5B,WNT9A
Basal Cell Carcinoma Signaling	3.5	1,39E-01	-1,342	BMP2,BMP4,BMP6,GLI3,HHIP,SHH,WNT4,WNT5A,WNT5B,WNT9A
Pulmonary Healing Signaling Pathway	3.33	9,05E-02	-1,414	ACKR3,BMP4,CXCR4,EGF,MAPK13,MMP16,MMP2,MMP7,MMP9,PRKCB,TLR4,TNFRSF11B,TNFRSF1B,VEGFC,WNT4,WNT5A,WNT5B,WNT9A
WNT/Ca+ pathway	3.15	1,36E-01	0,000	CAMK2A,CREB3L1,CREB3L3,CREB5,NFATC2,PLCB1,PLCD4,WNT5A,WNT5B
Role of Osteoblasts, Osteoclasts and Chondrocytes in RA	3.14	8,48E-02	#NUM!	ALPL,BCL2,BMP2,BMP4,BMP6,GSN,IL11,IL1B,ITGB3,NFATC2,PIK3R3,RUNX2,SFRP5,TNFRSF11B,TNFRSF1B,WNT4,WNT5A,WNT5B,WNT9A
Ovarian Cancer Signaling	2.63	8,86E-02	-2,121	ARRB1,BCL2,EDNRA,EGF,HDAC9,MMP2,MMP7,MMP9,PIK3R3,VEGFC,WNT4,WNT5A,WNT5B,WNT9A
Role of Macrophages, Fibroblasts and Endothelial Cells in RA	2.24	6,71E-02	#NUM!	C5AR1,CAMK2A,CREB3L1,CREB3L3,CREB5,IL1B,NFATC2,PIK3R3,PLCB1,PLCD4,PRKCB,PRSS3,ROR2,SFRP5,TLR4,TNFRSF11B,TNFRSF1B,VEGFC,WNT4,WNT5A,WNT5B,WNT9A
Regulation of the EMT Pathway	2.2	7,69E-02	#NUM!	CLDN3,EGF,FGF13,FGF5,FOXC2,ID2,MMP2,MMP9,PIK3R3,SNAI1,WNT4,WNT5A,WNT5B,WNT9A,ZEB2
HOTAIR Regulatory Pathway	2.1	7,98E-02	-1,732	COL3A1,HOTAIR,MMP16,MMP2,MMP7,MMP9,PCDH10,PIK3R3,TLR4,WNT4,WNT5A,WNT5B,WNT9A
Glioblastoma Multiforme Signaling	1.94	7,6E-02	-2,887	DIRAS3,EGF,IGF2,PIK3R3,PLCB1,PLCD4,RHOD,RHOV,SHC3,WNT4,WNT5A,WNT5B,WNT9A
Human Embryonic Stem Cell Pluripotency	1.67	7,23E-02	#NUM!	BMP2,BMP4,BMP6,GNB3,NOG,NTRK3,PIK3R3,S1PR3,WNT4,WNT5A,WNT5B,WNT9A
PCP (Planar Cell Polarity) Pathway	1.63	0.1	0,000	ROR2,RSPO3,WNT4,WNT5A,WNT5B,WNT9A
Colorectal Cancer Metastasis Signaling	1.6	6,27E-02	-1,698	ARRB1,DIRAS3,EGF,GNB3,MMP16,MMP2,MMP7,MMP9,PIK3R3,RHOD,RHOV,TLR4,VEGFC,WNT4,WNT5A,WNT5B,WNT9A
WNT/β-catenin Signaling	1.55	6,94E-02	0,302	CDH5,MMP7,PPP2R2B,SFRP5,SOX17,SOX21,SOX9,TGFBR3,WNT4,WNT5A,WNT5B,WNT9A
Regulation Of The EMT In Development Pathway	1.37	8,05E-02	0,378	GLI3,SHH,SNAI1,WNT4,WNT5A,WNT5B,WNT9A
Role of NANOG in Mammalian Embryonic Stem Cell Pluripotency	1.11	6,67E-02	#NUM!	BMP2,BMP4,BMP6,PIK3R3,WNT4,WNT5A,WNT5B,WNT9A
Adipogenesis pathway	0.627	5,19E-02	#NUM!	BMP2,BMP4,FOXC2,HDAC9,RBP1,SOX9,WNT5A
Role of WNT/GSK-3β Signaling in the Pathogenesis of Influenza	0.483	5,13E-02	-1,000	WNT4,WNT5A,WNT5B,WNT9A

### Sheet: ORF9b
Table S2_WNT5A-related IPA Canonical Pathways in ORF-A549 cells_related to Fig 3
© 2000-2022 QIAGEN. All rights reserved.	-log(p-value)	Ratio	z-score	Molecules
Axonal Guidance Signaling	8,61E00	9,65E-02	#NUM!	ABLIM3,ACE,ADAM12,ADAM19,ADAM22,ADAMTS1,ADAMTS16,ADAMTS6,ADAMTS9,AKT3,BMP2,BMP6,CXCL12,DPYSL5,EFNB2,EGF,EPHA4,EPHA6,EPHA7,EPHB2,EPHB3,EPHB6,FES,GLI3,GNG7,HHIP,ITGAL,ITGB6,MMP16,MMP7,MYL9,NFATC2,NTRK3,PLCB1,PLCD4,PLXNA2,PLXNC1,PRKCB,PRKCG,RASSF5,RHOD,SDC2,SEMA3D,SEMA4G,SRGAP3,UNC5D,WNT4,WNT5A,WNT9A
Pulmonary Fibrosis Idiopathic Signaling Pathway	7,47E00	1,07E-01	0,507	ADAMTS1,AKT3,AXL,BCL2,CCN4,CDH2,COL11A1,COL12A1,COL13A1,COL1A1,COL26A1,COL3A1,COL4A1,COL4A2,COL4A3,COL4A4,COL4A6,COL5A1,COL9A2,COL9A3,CXCL12,EDNRA,EFNB2,EPHB3,FGFR2,FN1,IL11,ITGB6,MMP16,MMP7,NOTCH3,RPS6KA5,WNT4,WNT5A,WNT9A
Cardiac Hypertrophy Signaling (Enhanced)	4,29E00	7,38E-02	0,000	ACE,ADCY1,ADRB2,AKT3,ATP2A3,CACNG6,CACNG7,CAMK2A,CAMK4,CXCL8,CYBB,EDNRA,FGF12,FGF5,FGFR2,GDPD3,GNG7,GUCY1A1,GUCY1B1,HDAC5,IFNLR1,IL11,IL31RA,IL7R,ITGAL,ITGB6,NFATC2,PDE1A,PDE3A,PLCB1,PLCD4,PRKCB,PRKCG,RPS6KA5,RYR1,SMPDL3B,TNFSF10,WNT4,WNT5A,WNT9A
Hepatic Fibrosis Signaling Pathway	1,97E00	6,18E-02	-0,655	AKT3,BCL2,CACNG6,CACNG7,CAMK4,CNR1,COL1A1,COL3A1,CREB3L1,CREB5,CXCL8,CYBB,DIRAS3,EDNRA,GLI3,ITGAL,ITGB6,MYL9,PRKCB,PRKCG,RHOD,TF,TLR4,WNT4,WNT5A,WNT9A
Molecular Mechanisms of Cancer	1,91E00	6,04E-02	#NUM!	ADCY1,AKT3,ARHGEF5,BCL2,BMP2,BMP6,CAMK2A,CDK14,CDK6,CTNNA2,DIRAS3,GNG7,GUCY1A1,GUCY1B1,HDAC5,ITGAL,ITGB6,JAK3,PLCB1,PRKCB,PRKCG,RASGRF2,RHOD,SHC3,WNT4,WNT5A,WNT9A
WNT/Ca+ pathway	1,91E00	1,06E-01	0,000	CAMK2A,CREB3L1,CREB5,NFATC2,PLCB1,PLCD4,WNT5A
Factors Promoting Cardiogenesis in Vertebrates	1,86E00	7,84E-02	-0,905	BMP2,BMP6,CAMK2A,CREB3L1,CREB5,PLCB1,PLCD4,PRKCB,PRKCG,WNT4,WNT5A,WNT9A
Role of Macrophages, Fibroblasts and Endothelial Cells in Rheumatoid Arthritis	1,85E00	6,4E-02	#NUM!	AKT3,C5AR1,CAMK2A,CAMK4,CREB3L1,CREB5,CXCL12,CXCL8,FN1,IL32,NFATC2,PLCB1,PLCD4,PRKCB,PRKCG,TLR1,TLR10,TLR4,WNT4,WNT5A,WNT9A
Colorectal Cancer Metastasis Signaling	1,81E00	6,64E-02	-2,000	ADCY1,AKT3,ARRB1,DIRAS3,EGF,GNG7,GUCY1A1,GUCY1B1,JAK3,MMP16,MMP7,RHOD,TLR1,TLR10,TLR4,WNT4,WNT5A,WNT9A
Regulation of the Epithelial-Mesenchymal Transition Pathway	1,77E00	7,18E-02	#NUM!	AKT3,CDH2,CLDN3,EGF,FGF12,FGF5,FGFR2,FOXC2,JAK3,NOTCH3,SNAI2,WNT4,WNT5A,WNT9A
Basal Cell Carcinoma Signaling	1,72E00	9,72E-02	-1,000	BMP2,BMP6,GLI3,HHIP,WNT4,WNT5A,WNT9A
Ovarian Cancer Signaling	1,41E00	6,96E-02	-2,236	AKT3,ARRB1,BCL2,EDNRA,EGF,HDAC5,MMP7,PTGS1,WNT4,WNT5A,WNT9A
HOTAIR Regulatory Pathway	1,33E00	6,75E-02	0,000	AKT3,COL1A1,COL3A1,MMP16,MMP7,PCDH10,SNAI2,TLR4,WNT4,WNT5A,WNT9A
Glioblastoma Multiforme Signaling	1,21E00	6,43E-02	-2,333	AKT3,CDK6,DIRAS3,EGF,PLCB1,PLCD4,RHOD,SHC3,WNT4,WNT5A,WNT9A
Pulmonary Healing Signaling Pathway	1,11E00	6,03E-02	-0,577	CXCL12,EGF,FGFR2,MMP16,MMP7,NOTCH3,PRKCB,PRKCG,TLR4,WNT4,WNT5A,WNT9A
Role of Osteoblasts, Osteoclasts and Chondrocytes in Rheumatoid Arthritis	1,07E00	5,8E-02	#NUM!	AKT3,BCL2,BMP2,BMP6,CAMK4,COL1A1,GSN,IL11,NFATC2,RUNX2,WNT4,WNT5A,WNT9A
Role of NANOG in Mammalian Embryonic Stem Cell Pluripotency	7,67E-01	5,83E-02	#NUM!	AKT3,BMP2,BMP6,JAK3,WNT4,WNT5A,WNT9A
Human Embryonic Stem Cell Pluripotency	7,45E-01	5,42E-02	#NUM!	AKT3,BMP2,BMP6,FGFR2,GNG7,NTRK3,WNT4,WNT5A,WNT9A
PCP (Planar Cell Polarity) Pathway	7,17E-01	6,67E-02	-1,000	PRICKLE1,WNT4,WNT5A,WNT9A
WNT/β-catenin Signaling	6,76E-01	5,2E-02	-1,134	AKT3,CDH2,CDH5,MMP7,PPP2R2B,SOX21,WNT4,WNT5A,WNT9A
Regulation Of The Epithelial Mesenchymal Transition In Development Pathway	6,31E-01	5,75E-02	0,447	GLI3,SNAI2,WNT4,WNT5A,WNT9A
Adipogenesis pathway	5,99E-01	5,19E-02	#NUM!	BMP2,EBF1,FGFR2,FOXC2,HDAC5,WNT5A,ZNF423
Role of WNT/GSK-3β Signaling in the Pathogenesis of Influenza	2,43E-01	3,85E-02	#NUM!	WNT4,WNT5A,WNT9A

### Sheet: ORF9c
Table S2_WNT5A-related IPA Canonical Pathways in ORF-A549 cells_related to Fig 3
© 2000-2022 QIAGEN. All rights reserved.	-log(p-value)	Ratio	z-score	Molecules
Axonal Guidance Signaling	8,98E00	1,22E-01	#NUM!	ABLIM3,ACE,ADAM12,ADAM19,ADAM28,ADAMTS16,ADAMTS9,BMP2,BMP4,BMP6,CXCL12,CXCR4,DCC,DPYSL5,EGF,EPHA5,EPHA6,EPHB1,EPHB2,EPHB3,EPHB6,FES,GDF7,GLI3,GNA15,GNG7,HHIP,ITGA1,ITGA10,ITGAL,ITGB2,ITGB3,ITGB4,ITGB6,ITGB8,LINGO1,MMP16,MMP7,NFATC2,NGF,NTN5,NTRK3,PIK3R3,PLCB1,PLCD4,PLCH1,PLXNA2,PLXNC1,PLXND1,PRKCB,PRKCG,RASSF5,RHOD,SEMA3B,SEMA3G,SEMA4G,SHH,SRGAP3,VEGFC,WNT4,WNT5A,WNT9A
Pulmonary Fibrosis Idiopathic Signaling Pathway	6,5E00	1,26E-01	0,632	AXL,BCL2,CCN4,CDH2,COL11A1,COL1A1,COL20A1,COL21A1,COL26A1,COL3A1,COL4A1,COL4A2,COL4A3,COL5A1,COL5A2,COL6A1,COL9A3,CXCL12,EDNRA,EPHB3,F2,FGFR2,FOXG1,IL11,ITGB6,JUN,MAPK13,MMP16,MMP7,MUC1,NOTCH3,PIK3R3,PTK2B,RPS6KA5,SERPINE1,SNAI1,TGFBR3,THBS1,WNT4,WNT5A,WNT9A
Cardiac Hypertrophy Signaling (Enhanced)	5,42E00	1,01E-01	-1,677	ACE,ADRB2,ATP2A3,CACNG6,CAMK2A,CAMK2D,CXCL8,EDNRA,FGF5,FGFR2,GDPD3,GNA15,GNG7,HDAC9,IL11,IL12A,IL1RL1,IL31RA,IL3RA,IL7R,ITGA1,ITGA10,ITGAL,ITGB2,ITGB3,ITGB4,ITGB6,ITGB8,JUN,MAPK13,MYC,MYOCD,NFATC2,PDE1A,PDE3A,PDE5A,PDE8B,PIK3R3,PLCB1,PLCD4,PLCH1,PRKCB,PRKCG,PTGS2,RPS6KA5,RYR1,SMPDL3B,TGFBR3,TNFRSF11B,TNFRSF1B,TNFSF10,TNFSF15,WNT4,WNT5A,WNT9A
Hepatic Fibrosis Signaling Pathway	5,12E00	1,07E-01	-0,822	BAMBI,BCL2,CACNG6,CD40,CNR1,COL1A1,COL3A1,CREB5,CXCL8,DIRAS3,EDNRA,GLI3,ICAM1,IL1RL1,IRS2,ITGA1,ITGA10,ITGAL,ITGB2,ITGB3,ITGB4,ITGB6,ITGB8,JUN,MAPK13,MYC,MYLK2,PIK3R3,PPARG,PRKCB,PRKCG,RHOD,RHOV,RND2,SERPINE1,SHH,SNAI1,TF,TGFBR3,TNFRSF11B,TNFRSF1B,VEGFC,WNT4,WNT5A,WNT9A
Factors Promoting Cardiogenesis in Vertebrates	3,28E00	1,24E-01	-1,147	BMP2,BMP4,BMP6,BMPR1B,CAMK2A,CAMK2D,CREB5,DKK1,MYC,MYOCD,PLCB1,PLCD4,PLCH1,PRKCB,PRKCG,TGFBR3,WNT4,WNT5A,WNT9A
Pulmonary Healing Signaling Pathway	3,01E00	1,11E-01	-1,706	ACKR3,BMP4,BMPR1B,CXCL12,CXCR4,EGF,FGFR2,FRK,MAPK13,MMP16,MMP7,MYC,NOTCH3,PRKCB,PRKCG,THBS1,TNFRSF11B,TNFRSF1B,VEGFC,WNT4,WNT5A,WNT9A
Molecular Mechanisms of Cancer	2,74E00	8,72E-02	#NUM!	ARHGEF4,ARHGEF5,BCL2,BMP2,BMP4,BMP6,BMPR1B,CAMK2A,CAMK2D,CDK14,CTNNA2,DIRAS3,GNA15,GNG7,HDAC9,ITGA1,ITGA10,ITGAL,ITGB2,ITGB3,ITGB4,ITGB6,ITGB8,JUN,MAPK13,MYC,PIK3R3,PLCB1,PRKCB,PRKCG,RASGRF2,RHOD,RHOV,RND2,SHC3,SHH,WNT4,WNT5A,WNT9A
Role of Osteoblasts, Osteoclasts and Chondrocytes in Rheumatoid Arthritis	2,36E00	9,82E-02	#NUM!	ALPL,BCL2,BMP2,BMP4,BMP6,BMPR1B,COL1A1,DKK1,GSN,IL11,IL1RL1,ITGB3,JUN,NFATC2,PIK3R3,PTK2B,RUNX2,TNFRSF11B,TNFRSF1B,WNT4,WNT5A,WNT9A
WNT/β-catenin Signaling	2,29E00	1,04E-01	0,500	CDH2,CDH5,DKK1,JUN,MMP7,MYC,NR5A2,PPP2R2B,PPP2R3B,SOX11,SOX2,SOX21,SOX6,SOX9,TGFBR3,WNT4,WNT5A,WNT9A
Role of Macrophages, Fibroblasts and Endothelial Cells in Rheumatoid Arthritis	2,27E00	8,84E-02	#NUM!	C5,C5AR1,CAMK2A,CAMK2D,CREB5,CXCL12,CXCL8,DKK1,ICAM1,IL1RL1,IL32,JUN,MYC,NFATC2,PIK3R3,PLCB1,PLCD4,PLCH1,PRKCB,PRKCG,PRSS3,ROR2,TLR1,TNFRSF11B,TNFRSF1B,VEGFC,WNT4,WNT5A,WNT9A
Basal Cell Carcinoma Signaling	1,85E00	1,25E-01	-1,000	BMP2,BMP4,BMP6,GLI3,HHIP,SHH,WNT4,WNT5A,WNT9A
Human Embryonic Stem Cell Pluripotency	1,49E00	9,04E-02	#NUM!	BMP2,BMP4,BMP6,BMPR1B,FGFR2,GNA15,GNG7,NGF,NTRK3,PIK3R3,S1PR3,SOX2,WNT4,WNT5A,WNT9A
Glioblastoma Multiforme Signaling	1,4E00	8,77E-02	-2,673	DIRAS3,EGF,IGF2,MYC,PIK3R3,PLCB1,PLCD4,PLCH1,RHOD,RHOV,RND2,SHC3,WNT4,WNT5A,WNT9A
Regulation of the Epithelial-Mesenchymal Transition Pathway	1,24E00	8,21E-02	#NUM!	CDH2,CLDN3,EGF,FGF5,FGFR2,FOXC2,HGF,ID2,NOTCH3,PIK3R3,SNAI1,SNAI2,WNT4,WNT5A,WNT9A,ZEB2
WNT/Ca+ pathway	1,21E00	1,06E-01	-0,378	CAMK2A,CREB5,NFATC2,PLCB1,PLCD4,PLCH1,WNT5A
Ovarian Cancer Signaling	1,1E00	8,23E-02	-1,633	ARRB1,BCL2,EDNRA,EGF,HDAC9,MMP7,PIK3R3,PTGS1,PTGS2,VEGFC,WNT4,WNT5A,WNT9A
Colorectal Cancer Metastasis Signaling	1,05E00	7,38E-02	-1,606	ARRB1,DCC,DIRAS3,EGF,GNA15,GNG7,JUN,MMP16,MMP7,MYC,PIK3R3,PTGS2,RHOD,RHOV,RND2,TLR1,VEGFC,WNT4,WNT5A,WNT9A
Regulation Of The Epithelial Mesenchymal Transition In Development Pathway	1,04E00	9,2E-02	0,707	GLI3,S100A4,SHH,SNAI1,SNAI2,WNT4,WNT5A,WNT9A
HOTAIR Regulatory Pathway	1,02E00	7,98E-02	-0,577	COL1A1,COL3A1,HOTAIR,ICAM1,MMP16,MMP7,MYC,PCDH10,PIK3R3,SNAI2,WNT4,WNT5A,WNT9A
PCP (Planar Cell Polarity) Pathway	1	0.1	0,816	JUN,ROR2,RSPO3,WNT4,WNT5A,WNT9A
Adipogenesis pathway	9,75E-01	8,15E-02	#NUM!	BMP2,BMP4,BMPR1B,FGFR2,FOXC2,HDAC9,PER2,PPARG,SOX9,WNT5A,XBP1
Role of NANOG in Mammalian Embryonic Stem Cell Pluripotency	7,21E-01	7,5E-02	#NUM!	BMP2,BMP4,BMP6,BMPR1B,PIK3R3,SOX2,WNT4,WNT5A,WNT9A
Role of WNT/GSK-3β Signaling in the Pathogenesis of Influenza	0	3,85E-02	#NUM!	WNT4,WNT5A,WNT9A
